# The oncofetal protein IMP1 regulates the transcriptomic landscape to drive early events in pancreatic cancer progression and growth

**DOI:** 10.1101/2024.06.28.601273

**Authors:** Orçun Haçariz, Julia Messina-Pacheco, Elliot Goodfellow, Matthew Leibovitch, Andrew M. Lowy, Stephanie Perrino, Bertrand Jean-Claude, Zu-Hua Gao, Alex Gregorieff, Pnina Brodt

**Author notes:** Correspondence: Dr. Pnina Brodt, Research Institute, McGill University Health Centre, 1001 Décarie Blvd, Glen Site, Room E.02.6220 Montréal, QC H4A 3J1, Canada. UBC Department of Pathology & Laboratory Medicine, Vancouver, BC V6T 2B5. Authors share co-first authorship (Orçun Haçariz, Julia Messina-Pacheco).

## Abstract

**Background & Aims:** Pancreatic ductal adenocarcinoma (PDAC) has a dismal 5-year survival rate of 12% - the lowest of all malignancies. This is partially due to late diagnosis, as early stages of the disease, including the process of acinar to ductal metaplasia (ADM) are not presently detectable. Insulin-like growth factor 2 mRNA binding protein (IMP)1 is an oncofetal protein implicated in cancer progression. Here, we aimed to determine its role in the early stages of PDAC development and in the maintenance of the malignant phenotype.

**Methods:** IMP1 expression was analyzed in surgical PDAC specimens and in pancreatic tissue derived from KPC mice. Murine ductal organoids expressing the Kras^G12D^ mutant were treated with the IMP1 inhibitor BTYNB and RNAseq performed. The function of IMP1 targets was analyzed in an ADM model and the effect of IMP1 silencing on the growth of PDAC cells was evaluated *in vivo*.

**Results:** We found high expression of IMP1 in precancerous lesions of human and murine PDAC, but not in the normal pancreas. Blockade of IMP1 function impeded murine ADM and ductal organoid growth and profoundly altered the transcriptional landscape of the organoids, reducing the expression of cytokine-cytokine receptor interactors, cell adhesion and cell invasion mediators such as *Card11, Gkn3*, *Il13ra2*, *Mmp9*, and *Vcam1*. Gastrokine-3 and IL-13 in turn, enhanced the ADM process. Finally, IMP1 silencing in PDAC cells inhibited their metastatic outgrowth in mice.

**Conclusions:** IMP1 is a master regulator of early events in PDAC progression and a potential biomarker and target for this disease.
