## Supplementary data 2 for "The oncofetal protein IMP1 regulates the transcriptomic landscape to drive early events in pancreatic cancer progression and growth"

### Sheet: Sayfa1
Supplementary Data 2. Downregulated DEGs in BTYNB-treated organoids were also identified in the Pancreatic Cancer Database.
EntrezID	logFC	logCPM	LR	P.Value	adj.P.Val	Symbols	Name	PDAC or PDAC precursor	Alteration	Level	Cancer type	Alteration	Level	Cancer type	Alteration	Level	Cancer type	Alteration	Level	Cancer type	Alteration	Level
108723	-8.0548	-0.62751	36.435	1.5783e-09	2.1634e-07	Card11	"caspase recruitment domain family, member 11"	Invasive ductal adenocarcinoma	Increased	RNA
15439	-6.6049	5.3891	129.97	4.1662e-30	7.6587e-27	Hp	haptoglobin	Pancreatic ductal adenocarcinoma	Decreased	Protein	Invasive ductal adenocarcinoma	Increased	Protein
13371	-6.3798	-0.30186	17.02	3.6986e-05	0.0013559	Dio2	"deiodinase, iodothyronine, type II"	Intraductal papillary mucinous neoplasm with an associated invasive carcinoma	Increased	RNA
12258	-5.8514	-2.35	11.255	0.00079393	0.017027	Serping1	"serine (or cysteine) peptidase inhibitor, clade G, member 1"	Pancreatic ductal adenocarcinoma/Invasive ductal adenocarcinoma	Increased	Protein	Chronic Pancreatitis	Increased	Protein
20531	-5.7361	0.9038	48.936	2.6451e-12	6.5456e-10	Slc34a2	"solute carrier family 34 (sodium phosphate), member 2"	Invasive ductal adenocarcinoma	Increased	RNA
23795	-5.5156	-0.94679	17.761	2.5045e-05	0.0010009	Agr2	anterior gradient 2	Invasive ductal adenocarcinoma/PanIN	Increased	RNA	Invasive ductal adenocarcinoma/pancreatic ductal adenocarcinom/PANIN	Increased	Protein	Chronic Pancreatitis	Increased	Protein
15245	-5.4902	-0.002185	38.601	5.1995e-10	8.1595e-08	Hhip	Hedgehog-interacting protein	Invasive ductal adenocarcinoma	Increased	RNA	PANIN/Invasive ductal adenocarcinoma	Increased	Protein	Chronic Pancreatitis	Increased	RNA
227394	-5.3917	-0.60693	29.212	6.4869e-08	6.2762e-06	Slco4c1	"solute carrier organic anion transporter family, member 4C1"	Invasive ductal adenocarcinoma	Increased	RNA
12169	-4.9112	1.2841	40.146	2.3569e-10	3.8882e-08	Bmx	BMX non-receptor tyrosine kinase	Invasive ductal adenocarcinoma	Decreased	RNA
17395	-4.8169	0.15716	31.279	2.2349e-08	2.3193e-06	Mmp9	matrix metallopeptidase 9	Invasive ductal adenocarcinoma	Increased	RNA	Invasive ductal adenocarcinoma/Pancreatic cancer	Increased	Protein	Chronic Pancreatitis	Increased	RNA
16165	-4.7098	0.16657	38.617	5.1574e-10	8.1595e-08	Il13ra2	"interleukin 13 receptor, alpha 2"	Invasive ductal adenocarcinoma	Increased	Protein
11657	-4.469	-1.786	11.524	0.00068697	0.015241	Alb	albumin	Invasive ductal adenocarcinoma/pancreatic ductal adenocarcinoma/chronic pancreatitis	Increased	Protein
74180	-4.3832	-0.39662	19.406	1.057e-05	0.00049461	Muc5b	"mucin 5, subtype B, tracheobronchial"	Intraductal papillary mucinous neoplasms/Invasive ductal adenocarcinoma	Increased	RNA	Chronic pancreatitis	Increased	RNA
22329	-3.9711	4.9317	224.84	7.9473e-51	3.4089e-47	Vcam1	vascular cell adhesion molecule 1	Pancreatic adenocarcinoma	Decreased	RNA	Invasive ductal adenocarcinoma	Increased	Protein
22139	-3.9535	-1.0523	11.651	0.00064174	0.014462	Ttr	transthyretin	Endocrine Neoplasms	Increased	RNA	Pancreatic cancer	Decreased	Protein	Invasive ductal adenocarcinoma	Increased	Protein	Chronic pancreatitis	Increased	Protein
16516	-3.9061	-0.92381	10.087	0.0014935	0.028098	Kcnj15	"potassium inwardly-rectifying channel, subfamily J, member 15"	Intraductal papillary mucinous neoplasms	Decreased	RNA
116847	-3.877	-1.0377	9.503	0.0020513	0.036206	Prelp	proline arginine-rich end leucine-rich repeat	Endocrine Neoplasms	Increased	RNA	Invasive ductal adenocarcinoma	Increased	Protein	Chronic pancreatitis	Increased	Protein
12628	-3.7942	6.308	51.617	6.7462e-13	1.9291e-10	Cfh	complement component factor h	Endocrine Neoplasms	Increased	RNA	Chronic pancreatitis	Increased	Protein
16994	-3.5702	4.6353	82.622	9.933e-20	6.7273e-17	Ltb	lymphotoxin B	Invasive ductal adenocarcinoma	Increased	RNA
16819	-3.5149	9.6872	103.05	3.272e-24	3.5087e-21	Lcn2	lipocalin 2	Invasive ductal adenocarcinoma/Intraductal papillary mucinous neoplasms	Increased	RNA	Pancreatic ductal adenocarcinoma	Decreased	RNA	Invasive ductal adenocarcinoma/Intraductal papillary mucinous neoplasms/PANIN/Pancreatic cancer	Increased	Protein	Pancreatic ductal adenocarcinoma	Decreased	Protein	Chronic pancreatitis	Increased	Protein/RNA
12818	-3.3726	1.1216	19.82	8.5082e-06	0.00041542	Col14a1	"collagen, type XIV, alpha 1"	Invasive ductal adenocarcinoma	Increased	RNA
107581	-3.2678	5.6484	122.31	1.9783e-28	3.1821e-25	Col16a1	"collagen, type XVI, alpha 1"	Invasive ductal adenocarcinoma	Increased	RNA	Chronic pancreatitis	Increased	Protein
16002	-3.2494	1.0498	11.752	0.00060793	0.013773	Igf2	insulin-like growth factor 2	Pancreatic ductal adenocarcinoma/Pancreatoblastoma	Increased	RNA
17392	-3.144	0.63454	19.791	8.641e-06	0.00041959	Mmp3	matrix metallopeptidase 3	Invasive ductal adenocarcinoma	Increased	RNA	Pancreatic cancer	Increased	Protein
17386	-3.0974	5.2446	37.987	7.1209e-10	1.078e-07	Mmp13	matrix metallopeptidase 13	Pancreatic cancer	Increased	Protein
13175	-3.0855	5.2793	57.633	3.1585e-14	1.0421e-11	Dclk1	doublecortin-like kinase 1	PanIN-3	Increased	RNA
14962	-3.0754	1.9763	24.147	8.9265e-07	6.0456e-05	Cfb	complement factor B	Invasive ductal adenocarcinoma/Pancreatic ductal adenocarcinoma	Increased	Protein
14613	-3.0636	-0.17553	16.252	5.5449e-05	0.0019336	Gja5	"gap junction protein, alpha 5"	Pancreatic intarepithelial neoplasia (PanIN)	Decreased	RNA
13384	-3.0285	0.19408	17.484	2.8972e-05	0.0011229	Mpp3	"membrane protein, palmitoylated 3 (MAGUK p55 subfamily member 3)"	PanIN-3	Increased	RNA
17393	-2.9134	7.5312	35.492	2.5603e-09	3.262e-07	Mmp7	matrix metallopeptidase 7	Invasive ductal adenocarcinoma/PanIN-3	Increased	RNA	Pancreatic cancer/Invasive ductal adenocarcinoma/PanIN-2	Increased	Protein	Invasive ductal adenocarcinoma	Decreased	Protein
14675	-2.8857	-0.49834	15.974	6.423e-05	0.002175	Gna14	"guanine nucleotide binding protein, alpha 14"	Endocrine Neoplasms	Increased	RNA
14186	-2.7941	1.8198	20.231	6.8627e-06	0.00034229	Fgfr4	fibroblast growth factor receptor 4	Invasive ductal adenocarcinoma	Increased	RNA
16775	-2.7814	3.3855	36.912	1.2357e-09	1.7668e-07	Lama4	"laminin, alpha 4"	Invasive ductal adenocarcinoma	Increased	RNA
380924	-2.7694	3.1443	18.14	2.0521e-05	0.00084634	Olfm4	olfactomedin 4	Invasive ductal adenocarcinoma	Increased	RNA
20510	-2.7128	0.94766	16.057	6.1475e-05	0.002111	Slc1a1	"solute carrier family 1 (neuronal/epithelial high affinity glutamate transporter, system Xag), member 1"	Invasive ductal adenocarcinoma	Increased	RNA
56745	-2.663	2.335	23.019	1.6041e-06	0.00010118	C1qtnf1	C1q and tumor necrosis factor related protein 1	Endocrine Neoplasms	Increased	RNA
13132	-2.6472	2.2955	18.806	1.4471e-05	0.00064211	Dab2	"disabled 2, mitogen-responsive phosphoprotein"	Intraductal papillary mucinous neoplasm with an associated invasive carcinoma/Invasive ductal adenocarcinoma	Increased	RNA	Invasive ductal adenocarcinoma	Increased	Protein
107589	-2.6019	4.5692	41.799	1.0114e-10	1.7588e-08	Mylk	"myosin, light polypeptide kinase"	Endocrine Neoplasms	Increased	RNA
20737	-2.5723	1.1981	12.408	0.00042757	0.010189	Spn	sialophorin	Endocrine Neoplasms/Invasive ductal adenocarcinoma	Increased	RNA
11826	-2.4768	3.5171	11.139	0.00084529	0.01792	Aqp1	aquaporin 1	Chronic Pancreatitis	Decreased	Protein
21809	-2.4722	6.8439	164.63	1.103e-37	3.5485e-34	Tgfb3	"transforming growth factor, beta 3"	"transforming growth factor, beta 3"	Invasive ductal adenocarcinoma	Increased	RNA	Invasive ductal adenocarcinoma	Increased	Protein
12977	-2.4593	6.0784	106.4	6.0382e-25	7.0636e-22	Csf1	colony stimulating factor 1 (macrophage)	Invasive ductal adenocarcinoma	Increased	Protein
14451	-2.4122	2.4048	19.749	8.8325e-06	0.00042409	Gas1	growth arrest specific 1	Invasive ductal adenocarcinoma	Increased	RNA/Protein	Chronic Pancreatitis	Increased	RNA
13865	-2.3631	1.3199	9.8681	0.0016817	0.031092	Nr2f1	"nuclear receptor subfamily 2, group F, member 1"	Invasive ductal adenocarcinoma	Increased	RNA
12816	-2.2993	3.9774	16.918	3.9029e-05	0.0014227	Col12a1	"collagen, type XII, alpha 1"	Invasive ductal adenocarcinoma	Increased	RNA
12870	-2.2743	9.8914	71.259	3.1321e-17	1.4394e-14	Cp	ceruloplasmin	Invasive ductal adenocarcinoma	Increased	RNA/Protein	Chronic Pancreatitis	Increased	Protein
12945	-2.2364	7.2035	19.584	9.6252e-06	0.00045536	Dmbt1	deleted in malignant brain tumors 1	Invasive ductal adenocarcinoma	Increased	RNA/Protein
21386	-2.1644	1.2863	11.517	0.00068945	0.015249	Tbx3	T-box 3	Endocrine Neoplasms	Incerased	RNA
20297	-2.1636	3.9013	28.825	7.9232e-08	7.5523e-06	Ccl20	chemokine (C-C motif) ligand 20	Invasive ductal adenocarcinoma	Incerased	RNA
93732	-2.1255	3.1248	21.895	2.8796e-06	0.00016542	Acox2	"acyl-Coenzyme A oxidase 2, branched chain"	PanIN-3	Incerased	RNA
13041	-2.1089	1.4483	16.512	4.8344e-05	0.0017232	Ctsw	cathepsin W	Pancreatic ductal adenocarcinoma	Incerased	Protein
16182	-2.0666	4.7548	40.738	1.7411e-10	2.9872e-08	Il18r1	interleukin 18 receptor 1	Pancreatic ductal adenocarcinoma	Decreased	RNA	Incresaed	Protein
16174	-2.0209	5.3561	59.371	1.3056e-14	4.6668e-12	Il18rap	interleukin 18 receptor accessory protein	Pancreatic ductal adenocarcinoma	Decreased	RNA
12266	-2.0112	9.159	43.055	5.3229e-11	9.785e-09	C3	complement component 3	Invasive ductal adenocarcinoma	Decreased	RNA	Pancreatic ductal adenocarcinoma	Decreased/Increased	Protein	Invasive ductal adenocarcinoma	Increased	Protein	Chronic Pancreatitis	Increased	Protein
64929	-1.9766	4.8621	26.585	2.5214e-07	2.0406e-05	Scel	sciellin	Invasive ductal adenocarcinoma	Incerased	RNA
18109	-1.9209	5.3533	19.829	8.4687e-06	0.00041542	Mycn	"v-myc avian myelocytomatosis viral related oncogene, neuroblastoma derived"	Mucinous cystic neoplasms	Increased	RNA
14183	-1.9202	5.9748	49.162	2.3572e-12	5.9474e-10	Fgfr2	fibroblast growth factor receptor 2	Invasive ductal adenocarcinoma	Decreased/Increased	RNA	Invasive pancreatic ductal carcinoma/Invasive ductal adenocarcinoma/Pancreatic cancer	Increased	Protein
16010	-1.9132	6.2642	46.588	8.7601e-12	1.7893e-09	Igfbp4	insulin-like growth factor binding protein 4	Intraductal papillary mucinous neoplasm with an associated invasive carcinoma/Intraductal papillary mucinous neoplasms	Increased	RNA	Invasive ductal adenocarcinoma	Increased	Protein
69538	-1.8895	2.0885	15.337	8.9934e-05	0.0028504	Antxr1	anthrax toxin receptor 1	Invasive ductal adenocarcinoma	Increased	RNA
67775	-1.8824	2.6088	10.362	0.0012865	0.025121	Rtp4	receptor transporter protein 4	PanIN-3	Increased	RNA
26357	-1.7669	3.4922	18.72	1.5139e-05	0.00066716	Abcg2	ATP binding cassette subfamily G member 2 (Junior blood group)	Pancreatic ductal adenocarcinoma	Increased	Protein
16803	-1.7388	7.3506	46.09	1.1293e-11	2.2707e-09	Lbp	lipopolysaccharide binding protein	Pancreatic cancer	Increased	Protein
11684	-1.7304	1.9325	9.1962	0.0024252	0.041443	Alox12	arachidonate 12-lipoxygenase	Cell line (MiaPaCa2/PANC-1/ASPC-1/Capan2)	Increased	RNA
21857	-1.6699	3.4999	19.342	1.0927e-05	0.00050579	Timp1	tissue inhibitor of metalloproteinase 1	Intraductal papillary mucinous neoplasms/Invasive ductal adenocarcinoma	Increased	RNA	Intraductal papillary mucinous neoplasms/Invasive ductal adenocarcinoma/Pancreatic ductal adenocarcinoma/Pancreatic cancer
64297	-1.6072	6.9939	67.272	2.3654e-16	9.512e-14	Gprc5b	"G protein-coupled receptor, family C, group 5, member B"	Intraductal papillary mucinous neoplasms	Decreased RNA
13388	-1.5611	3.5217	22.284	2.3513e-06	0.00013753	Dll1	delta like canonical Notch ligand 1	Invasive ductal adenocarcinoma	Increased	RNA/Protein
